# Targeted protein degradation using degradFP in *Trypanosoma brucei*

**DOI:** 10.1101/2022.06.01.494430

**Authors:** Midori Ishii, Bungo Akiyoshi

## Abstract

Targeted protein degradation is an invaluable tool in studying the function of proteins. Such a tool was not available in *Trypanosoma brucei*, an evolutionarily divergent eukaryote that causes human African trypanosomiasis. Here, we have adapted degradFP (degrade Green Fluorescent Protein), a protein degradation system based on the SCF E3 ubiquitin ligase complex and anti-GFP nanobody, in *T. brucei*. As a proof of principle, we targeted a kinetoplastid kinetochore protein (KKT3) that constitutively localizes at kinetochores in the nucleus. Induction of degradFP in a cell line that had both alleles of KKT3 tagged with YFP caused more severe growth defect than RNAi in procyclic (insect form) cells. degradFP also worked on a cytoplasmic protein (COPII subunit, SEC31). Given the easiness in making GFP fusion cell lines in *T. brucei*, degradFP can serve as a powerful tool to rapidly deplete proteins of interest, especially those with low turnover rates.
