## Supplementary material for "Targeted protein degradation using degradFP in *Trypanosoma brucei*": Table 3

### Sheet: Sequence information
Name	sequence 5'-3'	Comment
BAG55 (synthetic DNA)	GATCGATCGATCAAGCTTACGTCACATGCTGCTTAACGGTGATTGGATACGCTACTACCACTTTTATCCTATGGAGGAAGAAGGAGGCGACTCAGTCGCTGTCACATATCATATTCAGCCGGGACGTACTGGTGTTACATTTTTCAACCATAGTTTTTCTGTGCACTCAGCTGTGCTGTCAGTGTTGGAACACATCGTATACGTCGTAGATCGTGTTGATATCGAGGAAGATAATGACGTGGCGCGTATCTTGTCGTTGGCACAAGCATTGAATGAGGAGAAGAAGATCTACGATGTCCTTCAATTGGTCGAAACCCACGACACACATATGTTAAAACAGCGGCGGTCTCCCGGTATTATGTCTGTTTATTGCCCACCACAAACAGCATTTCAATGCAA…	KKT3 hairpin in between HindIII and BamHI sites
BAG181 (synthetic DNA)	GATCGATCAAGCTTATGGGTGGTGGAGCAGCGGTGTCGTCTGGTGACGACAGCGCCGCGGCATCTTCGGGTAACGACACCACCACAACGGATGGTAATCATGGCGGGAGGTACGCCTGGGAATGCGTTGACGACGTCGGGGGCGCTTTCAACGGTTCCATGAATGGCAACACCTCCCTGCCAAAAGGTTCAAACATCTGTGAGACTCACGGGTGTTGGAGTAAGCAAATACTCCGAAGGGACATTTGCTGCGAGCGGAGCTACGTTCACCCTGTCAGCGCTGCTTGGCGTTGCAGCAGCGTTCTTTCACTTCCAGTGTCACTCCTTGACGAGGTGTTCACTTTTTTGCATCCCGAGGATCTCTGCAGGGTATTGGAAGTATGCCGGTTTTTCTTCTCTG…	FBP75's F-box (ATGGGTGGTGGAGCAGCGGTGTCGTCTGGTGACGACAGCGCCGCGGCATCTTCGGGTAACGACACCACCACAACGGATGGTAATCATGGCGGGAGGTACGCCTGGGAATGCGTTGACGACGTCGGGGGCGCTTTCAACGGTTCCATGAATGGCAACACCTCCCTGCCAAAAGGTTCAAACATCTGTGAGACTCACGGGTGTTGGAGTAAGCAAATACTCCGAAGGGACATTTGCTGCGAGCGGAGCTACGTTCACCCTGTCAGCGCTGCTTGGCGTTGCAGCAGCGTTCTTTCACTTCCAGTGTCACTCCTTGACGAGGTGTTCACTTTTTTGCATCCCGAGGATCTCTGCAGGGTATTGGAAGTATGCCGGTTTTTCTTCTCT…
BA3647	CACCTGCTCCACCGTCCTCCATGTGCGGCA	Primer to remove NLS from pBA2675
BA3648	GGAGGACGGTGGAGCAGGTGGAGCAGGTGT	Primer to remove NLS from pBA2675
BA1821	GTAATGGAGTTTGTGAGGTGCTTGATGAGGAAAAATTCCCCCTTTCGGAGGAACTCAACCAGATGCTCTACGGTGGCGTGGGTTCTGGTAGTGGTTCC	Forward primer for C-terminal tagging of KKT3 with pPOT system
BA1822	GAAATGCGACAGCAGACGGAAACGGAAAAAAAAATAAAAAAAAAGAGAGGGCTATCTGTAATTCTTTACGTACATCACTTCCAATTTGAGAGACCTGTGC	Reverse primer for C-terminal tagging of KKT3 with pPOT system
BA523	TATGTCTGTTTATTGCCCAC	Forward primer that anneals 270 bp upstream of KKT3 stop codon
BA2352	GATCGATC GCGGCCGC TTTTCAGTTGCTATAGGCCT	Reverse primer that anneals 250 bp downstream of KKT3 stop codon
BA3633	GCTCAAGGGAAATGTGGAAAGAGCTCGCCACTAAGCACTTTTCGGCAATTCAACATATTAATAACCTCAAGTTTCTGCAGGGTTCTGGTAGTGGTTCCGG	Forward primer for C-terminal tagging of SEC31 with pPOT system
BA3634	ATATATGCAACCCGGCGACAAACAAACACCGCACAGGTGCAAAGGCACACAAACATGTTTTCCTTTGAGTGCCATGTGTGCCAATTTGAGAGACCTGTGC	Reverse primer for C-terminal tagging of SEC31 with pPOT system
BA3635	GAAATTAATACGACTCACTATAGGGGCGTGGCTCGCTCACGAGCGTTTTAGAGCTAGAAATAGC	To make sgRNA template for C-terminnal tagging of SEC31 with CRISPR
G00 (BA2931)	AAAAGCACCGACTCGGTGCCACTTTTTCAAGTTGATAACGGACTAGCCTTATTTTAACTTGCTATT TCTAGCTCTAAAAC	G00 for CRISPR sgRNA template (Beneke et al., 2017)
BA3638	TTGTTTAGGATCACAACGCT	Forward primer that anneals 100 bp upstream of SEC31 stop codon
BA3639	GTACAGACACGTCCGTACAA	Reverse primer that anneals 125 bp downstream of SEC31 stop codon
pBA310 (Whole plasmid sequence)	CTGCATTAATGAATCGGCCAACGCGCGGGGAGAGGCGGTTTGCGTATTGGGCGCTCTTCCGCTTCCTCGCTCACTGACTCGCTGCGCTCGGTCGTTCGGCTGCGGCGAGCGGTATCAGCTCACTCAAAGGCGGTAATACGGTTATCCACAGAATCAGGGGATAACGCAGGAAAGAACATGTGAGCAAAAGGCCAGCAAAAGGCCAGGAACCGTAAAAAGGCCGCGTTGCTGGCGTTTTTCCATAGGCTCCGCCCCCCTGACGAGCATCACAAAAATCGACGCTCAAGTCAGAGGTGGCGAAACCCGACAGGACTATAAAGATACCAGGCGTTTCCCCCTGGAAGCTCCCTCGTGCGCTCTCCTGTTCCGACCCTGCCGCTTACCGGATACCTGTCCGCC…
pBA1061 (Whole plasmid sequence)	CTGCATTAATGAATCGGCCAACGCGCGGGGAGAGGCGGTTTGCGTATTGGGCGCTCTTCCGCTTCCTCGCTCACTGACTCGCTGCGCTCGGTCGTTCGGCTGCGGCGAGCGGTATCAGCTCACTCAAAGGCGGTAATACGGTTATCCACAGAATCAGGGGATAACGCAGGAAAGAACATGTGAGCAAAAGGCCAGCAAAAGGCCAGGAACCGTAAAAAGGCCGCGTTGCTGGCGTTTTTCCATAGGCTCCGCCCCCCTGACGAGCATCACAAAAATCGACGCTCAAGTCAGAGGTGGCGAAACCCGACAGGACTATAAAGATACCAGGCGTTTCCCCCTGGAAGCTCCCTCGTGCGCTCTCCTGTTCCGACCCTGCCGCTTACCGGATACCTGTCCGCC…
pBA2675 (Whole plasmid sequence)	CTGCATTAATGAATCGGCCAACGCGCGGGGAGAGGCGGTTTGCGTATTGGGCGCTCTTCCGCTTCCTCGCTCACTGACTCGCTGCGCTCGGTCGTTCGGCTGCGGCGAGCGGTATCAGCTCACTCAAAGGCGGTAATACGGTTATCCACAGAATCAGGGGATAACGCAGGAAAGAACATGTGAGCAAAAGGCCAGCAAAAGGCCAGGAACCGTAAAAAGGCCGCGTTGCTGGCGTTTTTCCATAGGCTCCGCCCCCCTGACGAGCATCACAAAAATCGACGCTCAAGTCAGAGGTGGCGAAACCCGACAGGACTATAAAGATACCAGGCGTTTCCCCCTGGAAGCTCCCTCGTGCGCTCTCCTGTTCCGACCCTGCCGCTTACCGGATACCTGTCCGCC…
pBA2705 (Whole plasmid sequence)	CTGCATTAATGAATCGGCCAACGCGCGGGGAGAGGCGGTTTGCGTATTGGGCGCTCTTCCGCTTCCTCGCTCACTGACTCGCTGCGCTCGGTCGTTCGGCTGCGGCGAGCGGTATCAGCTCACTCAAAGGCGGTAATACGGTTATCCACAGAATCAGGGGATAACGCAGGAAAGAACATGTGAGCAAAAGGCCAGCAAAAGGCCAGGAACCGTAAAAAGGCCGCGTTGCTGGCGTTTTTCCATAGGCTCCGCCCCCCTGACGAGCATCACAAAAATCGACGCTCAAGTCAGAGGTGGCGAAACCCGACAGGACTATAAAGATACCAGGCGTTTCCCCCTGGAAGCTCCCTCGTGCGCTCTCCTGTTCCGACCCTGCCGCTTACCGGATACCTGTCCGCC…
